# Protein cost minimization promotes the emergence of coenzyme redundancy

**DOI:** 10.1101/2021.05.17.444566

**Authors:** Joshua E. Goldford, Ashish B. George, Avi I. Flamholz, Daniel Segrè

## Abstract

Coenzymes distribute a variety of chemical moieties throughout cellular metabolism, participating in group (e.g., phosphate, acyl) and electron transfer. For a variety of reactions requiring acceptors or donors of specific resources, there often exist degenerate sets of molecules (e.g., NAD(H) and NADP(H)) that carry out similar functions. Although the physiological roles of various coenzyme systems are well established, it is unclear what selective pressures may have driven the emergence of coenzyme redundancy. Here we use genome-wide metabolic modeling approaches to decompose the selective pressures driving enzymatic specificity for either NAD(H) or NADP(H) in the metabolic network of *Escherichia coli*. We found that few enzymes are thermodynamically constrained to using a single coenzyme, and in principle, a metabolic network relying on only NAD(H) is feasible. However, structural and sequence analyses revealed widespread conservation of residues that retain selectivity for either NAD(H) or NADP(H), suggesting that additional forces may shape specificity. Using a model accounting for the cost of oxidoreductase enzyme expression, we found that coenzyme redundancy universally reduces the minimal amount of protein required to catalyze coenzyme-coupled reactions, inducing individual reactions to strongly prefer one coenzyme over another when reactions are near thermodynamic equilibrium. We propose that protein minimization generically promotes coenzyme redundancy, and that coenzymes typically thought to exist in a single pool (e.g., CoA) may exist in more than one form (e.g., dephospho-CoA).

**Significance statement:** Metabolism relies on a small class of molecules (coenzymes) that serve as universal donors and acceptors of key chemical groups and electrons. Although metabolic networks crucially depend on structurally redundant coenzymes (e.g., NAD(H) and NADP(H)) associated with different enzymes, the criteria that led to the emergence of this redundancy remain poorly understood. Our combination of modeling, and structural and sequence analysis indicates that coenzyme redundancy is not essential for metabolism, but rather an evolved strategy promoting efficient usage of enzymes when biochemical reactions are near equilibrium. Our work suggests that early metabolism may have operated with fewer coenzymes, and that adaptation for metabolic efficiency may have driven the rise of coenzyme diversity in living systems.
