## Supplementary Tables for "Protein cost minimization promotes the emergence of coenzyme redundancy"

### Sheet: Table of Contents
Table	Description
Supplementary Table 1	Oxidoreductase reactions, genes and free energy estimates
Supplementary Table 2	Media conditions for iJO1366 FBA
Supplementary Table 3	NAD(P)-coupled residue annotations

### Sheet: Supplementary Table 1 
iJO1366 Reaction	Gene	Gene name	deltaG_prime_m	deltaG_prime_m (error)
5DGLCNR	b4266	idnO	-18.0577	3.24786
ABUTD	b1444	patD	-52.0791	2.01126
AGPR	b3958	argC	22.2128	1.61515
AKGDH	b0116	lpd	-28.1882	3.88497
ALCD19	b0356	frmA	-36.6845	2.00656
ALDD19xr	b1385	feaB	-42.193	1.70484
ALDD2x	b1300	puuC	-54.4726	1.29024
ALR4x	b3945	gldA	-16.214	0.986231
APPLDHr	b3945	gldA	-15.4622	0.986231
APRAUR	b0414	ribD	-25.8964	1.68297
ASAD	b3433	asd	-6.29114	1.69272
ATHRDHr	b1539	ydfG	13.0649	1.0111
BETALDHx	b0312	betB	-41.2706	1.08966
BETALDHy	b0312	betB	-41.2847	1.10674
CDGR	b2794	queF	80.3581	100004
CINNDO	b2542	hcaD	-343.95	8.65931
DHBD	b0596	entA	-61.2138	6.89137
DHCIND	b2541	hcaB	-61.2901	6.89137
DHDPRy	b0031	dapB	-21.6788	3.93917
DHPPD	b2541	hcaB	-61.2985	6.89137
DKGLCNR2x	b3553	ghrB	-21.955	1.16688
DKGLCNR2y	b3553	ghrB	-21.941	1.15328
DOGULNR	b3575	yiaK	-16.2142	0.986231
DSERDHr	b1539	ydfG	15.7894	2.58867
DURADx	b2146	preT	-1.05177	3.85876
DXPRIi	b0173	dxr	-13.5606	1.23333
FADRx	b3844	fre	-16.6706	2.98319
FADRx2	b2764	cysJ	-16.6565	2.9915
FALDH2	b0356	frmA	-31.8005	4.67672
FLVRx	b3844	fre	-7.96185	4.47313
G3PD2	b3608	gpsA	23.2162	0.805351
G5SD	b0243	proA	-25.3524	1.61515
G6PDH2r	b1852	zwf	-6.24584	1.32157
GALCTLO	b4358	lgoD	15.8072	1.44171
GAPD	b1779	gapA	18.9226	0.405626
GCALDD	b1415	aldA	-65.6637	2.34749
GGGABADr	b1300	puuC	-42.8087	1.10674
GHBDHx	b3882	yihU	2.83804	1.69641
GLTPD	b2091	gatD	13.6033	1.19684
GLUDy	b1761	gdhA	16.8862	0.374621
GLUSy	b3213	gltD	-48.3174	0.943672
GLYCDx	b3945	gldA	21.4783	1.80524
GLYCL	b0116	lpd	1.49803	4.06689
GMPR	b0104	guaC	240.272	67665.8
GND	b2029	gnd	-6.79826	3.17634
GOFUCR	b2052	wcaG	3.55523	1.58598
GTHOr	b3500	gor	-30.2543	0.783942
HADPCOADH3	b1395	paaH	16.2143	0.986231
HISTD	b2020	hisD	-15.8706	2.24159
HXAND	b2867	xdhB	13.8419	3.94172
ICDHyr	b1136	icd	-11.7	3.18678
IDOND	b4267	idnD	-16.214	0.986231
IDOND2	b4267	idnD	-16.1999	1.0111
IMPD	b2508	guaB	17.0729	3.98178
IPMD	b0073	leuB	16.2226	0.986231
KARA1	b3774	ilvC	16.2001	1.0111
KARA2	b3774	ilvC	-16.2001	1.0111
LALDO2x	b3945	gldA	-14.5714	1.68842
LCADi	b1415	aldA	-51.1736	1.98911
LCARS	b2799	fucO	-24.0058	1.50161
LSERDHr	b1539	ydfG	14.3764	1.88547
M1PD	b3600	mtlD	7.59729	1.20631
MALDDH	b1800	dmlA	2.91833	5.18906
MANAO	b4323	uxuB	14.1202	1.82612
MDH	b3236	mdh	27.0984	0.304888
ME1	b1479	maeA	-4.98491	3.11833
ME2	b2463	maeB	-4.99896	3.1371
MTHFD	b0529	folD	7.02326	1.14009
MTHFR2	b3941	metF	-41.0677	4.18274
NTRIR2x	b3365	nirB	-381.056	3.67205
OXCOAHDH	b1387	paaZ	-15.4268	6.78305
P5CD	b1014	putA	-13.5573	5.38116
P5CR	b0386	proC	-16.3456	6.02937
PDH	b0116	lpd	-34.2019	3.22267
PDX5PS	b0052	pdxA	-240.019	5.52779
PERD	b2320	pdxB	16.2277	0.986231
PGCD	b2913	serA	31.4419	0.56407
PPND	b2600	tyrA	-27.8568	11.2882
PPPNDO	b2542	hcaD	-350.466	8.04188
QUINDH	b1692	ydiB	13.644	2.93187
SBTPD	b2705	srlD	12.0585	1.73476
SGSAD	b1746	astD	-46.1221	1.08966
SHCHD2	b3368	cysG	-45.2486	100000
SSALx	b1525	sad	-41.2598	2.36214
SULR	b2764	cysJ	-111.914	4.69412
TAGURr	b1521	uxaB	15.8072	1.44171
TDPDRR	b2040	rfbD	3.55555	1.58598
THRD	b3616	tdh	23.1242	2.7101
TRDR	b0888	trxB	-8.42974	1.47345
UACMAMO	b3787	wecC	-29.3079	1.32269
UAPGR	b3972	murB	-56.0017	1.29906
UDPGD	b2028	ugd	-26.7052	2.20117
UDPGDC	b2255	arnA	-28.1846	3.85047
URDGLYCD	b0517	allD	-10.5283	5.43508
XAND	b2867	xdhB	-25.1837	4.67652

### Sheet: Supplementary Table 2
Metabolite	Exchange Reaction	Source
(S)-Propane-1,2-diol	EX_12ppd__S_e	Carbon
1,4-alpha-D-glucan	EX_14glucan_e	Carbon
2',3'-Cyclic AMP	EX_23camp_e	Carbon
2',3'-Cyclic CMP	EX_23ccmp_e	Carbon
2',3'-Cyclic GMP	EX_23cgmp_e	Carbon
2',3'-Cyclic UMP	EX_23cump_e	Carbon
2,3-diaminopropionate	EX_23dappa_e	Carbon
2-Dehydro-3-deoxy-D-gluconate	EX_2ddglcn_e	Carbon
3'-AMP	EX_3amp_e	Carbon
3'-cmp	EX_3cmp_e	Carbon
3'-GMP	EX_3gmp_e	Carbon
3-hydroxycinnamic acid	EX_3hcinnm_e	Carbon
3-(3-hydroxy-phenyl)propionate	EX_3hpppn_e	Carbon
3'-UMP	EX_3ump_e	Carbon
4-Aminobutanoate	EX_4abut_e	Carbon
5-Dehydro-D-gluconate	EX_5dglcn_e	Carbon
L-alanine-D-glutamate	EX_LalaDglu_e	Carbon
L-alanine-D-glutamate-meso-2,6-diaminoheptanedioate	EX_LalaDgluMdap_e	Carbon
L-alanine-D-glutamate-meso-2,6-diaminoheptanedioate-D-alanine	EX_LalaDgluMdapDala_e	Carbon
L-alanine-L-glutamate	EX_LalaLglu_e	Carbon
Acetate	EX_ac_e	Carbon
Acetoacetate	EX_acac_e	Carbon
Acetaldehyde	EX_acald_e	Carbon
N-Acetyl-D-glucosamine	EX_acgam_e	Carbon
N-Acetyl-D-glucosamine 1-phosphate	EX_acgam1p_e	Carbon
N-Acetyl-D-mannosamine	EX_acmana_e	Carbon
N-Acetylmuramate	EX_acmum_e	Carbon
N-Acetylneuraminate	EX_acnam_e	Carbon
Adenine	EX_ade_e	Carbon
Adenosine	EX_adn_e	Carbon
Agmatine	EX_agm_e	Carbon
2-Oxoglutarate	EX_akg_e	Carbon
D-Alanine	EX_ala__D_e	Carbon
L-Alanine	EX_ala__L_e	Carbon
D-Alanyl-D-alanine	EX_alaala_e	Carbon
D-Allose	EX_all__D_e	Carbon
Allantoin	EX_alltn_e	Carbon
AMP	EX_amp_e	Carbon
N-Acetyl-D-glucosamine(anhydrous)N-Acetylmuramic acid	EX_anhgm_e	Carbon
L-Arabinose	EX_arab__L_e	Carbon
L-Arginine	EX_arg__L_e	Carbon
L-Ascorbate	EX_ascb__L_e	Carbon
L-Asparagine	EX_asn__L_e	Carbon
L-Aspartate	EX_asp__L_e	Carbon
Butyrate (n-C4:0)	EX_but_e	Carbon
Butanesulfonate	EX_butso3_e	Carbon
Cys-Gly	EX_cgly_e	Carbon
Chitobiose	EX_chtbs_e	Carbon
Citrate	EX_cit_e	Carbon
CMP	EX_cmp_e	Carbon
D-Cysteine	EX_cys__D_e	Carbon
L-Cysteine	EX_cys__L_e	Carbon
Cytidine	EX_cytd_e	Carbon
Deoxyadenosine	EX_dad_2_e	Carbon
DAMP	EX_damp_e	Carbon
Decanoate (n-C10:0)	EX_dca_e	Carbon
DCMP	EX_dcmp_e	Carbon
Deoxycytidine	EX_dcyt_e	Carbon
Dodecanoate (n-C12:0)	EX_ddca_e	Carbon
DGMP	EX_dgmp_e	Carbon
Deoxyguanosine	EX_dgsn_e	Carbon
Dihydroxyacetone	EX_dha_e	Carbon
DIMP	EX_dimp_e	Carbon
Deoxyinosine	EX_din_e	Carbon
DTMP	EX_dtmp_e	Carbon
DUMP	EX_dump_e	Carbon
Deoxyuridine	EX_duri_e	Carbon
Ethanolamine	EX_etha_e	Carbon
Ethanol	EX_etoh_e	Carbon
D-fructose 6-phosphate	EX_f6p_e	Carbon
Formaldehyde	EX_fald_e	Carbon
Fe(III)dicitrate	EX_fe3dcit_e	Carbon
Formate	EX_for_e	Carbon
D-Fructose	EX_fru_e	Carbon
Fructoselysine	EX_frulys_e	Carbon
D-Fructuronate	EX_fruur_e	Carbon
L-Fucose	EX_fuc__L_e	Carbon
Fumarate	EX_fum_e	Carbon
D-Glucose 1-phosphate	EX_g1p_e	Carbon
Sn-Glycero-3-phosphocholine	EX_g3pc_e	Carbon
Sn-Glycero-3-phosphoethanolamine	EX_g3pe_e	Carbon
Glycerophosphoglycerol	EX_g3pg_e	Carbon
Sn-Glycero-3-phospho-1-inositol	EX_g3pi_e	Carbon
Glycerophosphoserine	EX_g3ps_e	Carbon
D-Glucose 6-phosphate	EX_g6p_e	Carbon
D-Galactose	EX_gal_e	Carbon
Beta D-Galactose	EX_gal_bD_e	Carbon
Alpha-D-Galactose 1-phosphate	EX_gal1p_e	Carbon
D-Galactarate	EX_galct__D_e	Carbon
D-Galactonate	EX_galctn__D_e	Carbon
L-Galactonate	EX_galctn__L_e	Carbon
Galactitol	EX_galt_e	Carbon
D-Galacturonate	EX_galur_e	Carbon
D-Glucosamine	EX_gam_e	Carbon
D-Glucosamine 6-phosphate	EX_gam6p_e	Carbon
D-Glucose	EX_glc__D_e	Carbon
D-Gluconate	EX_glcn_e	Carbon
D-Glucarate	EX_glcr_e	Carbon
D-Glucuronate	EX_glcur_e	Carbon
D-Glucuronate 1-phosphate	EX_glcur1p_e	Carbon
L-Glutamine	EX_gln__L_e	Carbon
L-Glutamate	EX_glu__L_e	Carbon
Glycine	EX_gly_e	Carbon
D-Glyceraldehyde	EX_glyald_e	Carbon
Glycerol	EX_glyc_e	Carbon
(R)-Glycerate	EX_glyc__R_e	Carbon
Glycerol 2-phosphate	EX_glyc2p_e	Carbon
Glycerol 3-phosphate	EX_glyc3p_e	Carbon
Glycolate	EX_glyclt_e	Carbon
GMP	EX_gmp_e	Carbon
Guanosine	EX_gsn_e	Carbon
Reduced glutathione	EX_gthrd_e	Carbon
Guanine	EX_gua_e	Carbon
Hexadecanoate (n-C16:0)	EX_hdca_e	Carbon
Hexadecenoate (n-C16:1)	EX_hdcea_e	Carbon
Hexanoate (n-C6:0)	EX_hxa_e	Carbon
Hypoxanthine	EX_hxan_e	Carbon
L-Idonate	EX_idon__L_e	Carbon
IMP	EX_imp_e	Carbon
Inosine	EX_ins_e	Carbon
D-lactate	EX_lac__D_e	Carbon
L-Lactate	EX_lac__L_e	Carbon
Lactose	EX_lcts_e	Carbon
L-Lyxose	EX_lyx__L_e	Carbon
D-Malate	EX_mal__D_e	Carbon
L-Malate	EX_mal__L_e	Carbon
Maltose	EX_malt_e	Carbon
Maltohexaose	EX_malthx_e	Carbon
Maltopentaose	EX_maltpt_e	Carbon
Maltotriose	EX_malttr_e	Carbon
Maltotetraose	EX_maltttr_e	Carbon
D-Mannose	EX_man_e	Carbon
D-Mannose 6-phosphate	EX_man6p_e	Carbon
2(alpha-D-Mannosyl)-D-glycerate	EX_manglyc_e	Carbon
Melibiose	EX_melib_e	Carbon
D-Mannitol	EX_mnl_e	Carbon
Octadecanoate (n-C18:0)	EX_ocdca_e	Carbon
Octadecenoate (n-C18:1)	EX_ocdcea_e	Carbon
Octanoate (n-C8:0)	EX_octa_e	Carbon
Ornithine	EX_orn_e	Carbon
Phenylacetaldehyde	EX_pacald_e	Carbon
Phenethylamine	EX_peamn_e	Carbon
Propionate	EX_ppa_e	Carbon
Propanal	EX_ppal_e	Carbon
Phenylpropanoate	EX_pppn_e	Carbon
L-Proline	EX_pro__L_e	Carbon
L-Prolinylglycine	EX_progly_e	Carbon
Psicoselysine	EX_psclys_e	Carbon
O-Phospho-L-serine	EX_pser__L_e	Carbon
Putrescine	EX_ptrc_e	Carbon
Pyruvate	EX_pyr_e	Carbon
Alpha-D-Ribose 5-phosphate	EX_r5p_e	Carbon
D-Ribose	EX_rib__D_e	Carbon
L-Rhamnose	EX_rmn_e	Carbon
D-Sorbitol	EX_sbt__D_e	Carbon
D-Serine	EX_ser__D_e	Carbon
L-Serine	EX_ser__L_e	Carbon
Succinate	EX_succ_e	Carbon
Sucrose	EX_sucr_e	Carbon
D-tartrate	EX_tartr__D_e	Carbon
L-tartrate	EX_tartr__L_e	Carbon
L-Threonine	EX_thr__L_e	Carbon
L-Threonine O-3-phosphate	EX_thrp_e	Carbon
Thymidine	EX_thymd_e	Carbon
Trehalose	EX_tre_e	Carbon
L-Tryptophan	EX_trp__L_e	Carbon
Tetradecanoate (n-C14:0)	EX_ttdca_e	Carbon
Tetradecenoate (n-C14:1)	EX_ttdcea_e	Carbon
UDP-N-acetyl-D-glucosamine	EX_uacgam_e	Carbon
UDP-N-acetyl-D-galactosamine	EX_udpacgal_e	Carbon
UDPglucose	EX_udpg_e	Carbon
UDPgalactose	EX_udpgal_e	Carbon
UDP-D-glucuronate	EX_udpglcur_e	Carbon
UMP	EX_ump_e	Carbon
Uridine	EX_uri_e	Carbon
Xanthine	EX_xan_e	Carbon
Xanthosine 5'-phosphate	EX_xmp_e	Carbon
Xanthosine	EX_xtsn_e	Carbon
D-Xylose	EX_xyl__D_e	Carbon
L-Xylulose	EX_xylu__L_e	Carbon
2',3'-Cyclic AMP	EX_23camp_e	Nitrogen
2',3'-Cyclic CMP	EX_23ccmp_e	Nitrogen
2',3'-Cyclic GMP	EX_23cgmp_e	Nitrogen
2',3'-Cyclic UMP	EX_23cump_e	Nitrogen
2,3-diaminopropionate	EX_23dappa_e	Nitrogen
3'-AMP	EX_3amp_e	Nitrogen
3'-cmp	EX_3cmp_e	Nitrogen
3'-GMP	EX_3gmp_e	Nitrogen
3'-UMP	EX_3ump_e	Nitrogen
4-Aminobutanoate	EX_4abut_e	Nitrogen
L-alanine-D-glutamate-meso-2,6-diaminoheptanedioate-D-alanine	EX_LalaDgluMdapDala_e	Nitrogen
L-alanine-D-glutamate-meso-2,6-diaminoheptanedioate	EX_LalaDgluMdap_e	Nitrogen
L-alanine-D-glutamate	EX_LalaDglu_e	Nitrogen
L-alanine-L-glutamate	EX_LalaLglu_e	Nitrogen
N-Acetyl-D-glucosamine 1-phosphate	EX_acgam1p_e	Nitrogen
N-Acetyl-D-glucosamine	EX_acgam_e	Nitrogen
N-Acetyl-D-mannosamine	EX_acmana_e	Nitrogen
N-Acetylmuramate	EX_acmum_e	Nitrogen
N-Acetylneuraminate	EX_acnam_e	Nitrogen
Adenine	EX_ade_e	Nitrogen
Adenosine	EX_adn_e	Nitrogen
Agmatine	EX_agm_e	Nitrogen
D-Alanine	EX_ala__D_e	Nitrogen
L-Alanine	EX_ala__L_e	Nitrogen
D-Alanyl-D-alanine	EX_alaala_e	Nitrogen
Allantoin	EX_alltn_e	Nitrogen
AMP	EX_amp_e	Nitrogen
N-Acetyl-D-glucosamine(anhydrous)N-Acetylmuramic acid	EX_anhgm_e	Nitrogen
L-Arginine	EX_arg__L_e	Nitrogen
L-Asparagine	EX_asn__L_e	Nitrogen
L-Aspartate	EX_asp__L_e	Nitrogen
Cys-Gly	EX_cgly_e	Nitrogen
Chitobiose	EX_chtbs_e	Nitrogen
CMP	EX_cmp_e	Nitrogen
Cytosine	EX_csn_e	Nitrogen
Cyanate	EX_cynt_e	Nitrogen
D-Cysteine	EX_cys__D_e	Nitrogen
L-Cysteine	EX_cys__L_e	Nitrogen
Cytidine	EX_cytd_e	Nitrogen
Deoxyadenosine	EX_dad_2_e	Nitrogen
DAMP	EX_damp_e	Nitrogen
DCMP	EX_dcmp_e	Nitrogen
Deoxycytidine	EX_dcyt_e	Nitrogen
DGMP	EX_dgmp_e	Nitrogen
Deoxyguanosine	EX_dgsn_e	Nitrogen
DIMP	EX_dimp_e	Nitrogen
Deoxyinosine	EX_din_e	Nitrogen
Dopamine	EX_dopa_e	Nitrogen
DUMP	EX_dump_e	Nitrogen
Deoxyuridine	EX_duri_e	Nitrogen
Ethanolamine	EX_etha_e	Nitrogen
Sn-Glycero-3-phosphoethanolamine	EX_g3pe_e	Nitrogen
Glycerophosphoserine	EX_g3ps_e	Nitrogen
D-Glucosamine 6-phosphate	EX_gam6p_e	Nitrogen
D-Glucosamine	EX_gam_e	Nitrogen
L-Glutamine	EX_gln__L_e	Nitrogen
L-Glutamate	EX_glu__L_e	Nitrogen
Glycine	EX_gly_e	Nitrogen
GMP	EX_gmp_e	Nitrogen
Guanosine	EX_gsn_e	Nitrogen
Reduced glutathione	EX_gthrd_e	Nitrogen
Guanine	EX_gua_e	Nitrogen
Hypoxanthine	EX_hxan_e	Nitrogen
IMP	EX_imp_e	Nitrogen
Inosine	EX_ins_e	Nitrogen
Ammonia	EX_nh4_e	Nitrogen
Nitrite	EX_no2_e	Nitrogen
Nitrate	EX_no3_e	Nitrogen
Nitric oxide	EX_no_e	Nitrogen
Ornithine	EX_orn_e	Nitrogen
Orotate	EX_orot_e	Nitrogen
Phenethylamine	EX_peamn_e	Nitrogen
L-Proline	EX_pro__L_e	Nitrogen
L-Prolinylglycine	EX_progly_e	Nitrogen
O-Phospho-L-serine	EX_pser__L_e	Nitrogen
Putrescine	EX_ptrc_e	Nitrogen
D-Serine	EX_ser__D_e	Nitrogen
L-Serine	EX_ser__L_e	Nitrogen
L-Threonine	EX_thr__L_e	Nitrogen
L-Threonine O-3-phosphate	EX_thrp_e	Nitrogen
L-Tryptophan	EX_trp__L_e	Nitrogen
Tyramine	EX_tym_e	Nitrogen
UDP-N-acetyl-D-glucosamine	EX_uacgam_e	Nitrogen
UDP-N-acetyl-D-galactosamine	EX_udpacgal_e	Nitrogen
UDPglucose	EX_udpg_e	Nitrogen
UDPgalactose	EX_udpgal_e	Nitrogen
UDP-D-glucuronate	EX_udpglcur_e	Nitrogen
UMP	EX_ump_e	Nitrogen
Uracil	EX_ura_e	Nitrogen
Uridine	EX_uri_e	Nitrogen
Xanthine	EX_xan_e	Nitrogen
Xanthosine 5'-phosphate	EX_xmp_e	Nitrogen
Xanthosine	EX_xtsn_e	Nitrogen
Trimethylamine N-oxide	EX_tmao_e	Electron Acceptor
Dimethyl sulfoxide	EX_dmso_e	Electron Acceptor
Fumarate	EX_fum_e	Electron Acceptor
O2	EX_o2_e	Electron Acceptor
Nitrite	EX_no2_e	Electron Acceptor
Nitrate	EX_no3_e	Electron Acceptor
None	NA	Electron Acceptor

### Sheet: Supplementary Table 3
Gene ID	Gene Name	Uniprot	KO	Unique oxidoreductase reactions	Structure	Coenzyme Bound Structure	Homolog-Species	Homolog-KEGG	Homolog-Uniprot	Residues	Coenzyme	% Identity	Notes
b0031	dapB	P04036	K00215	DHDPRy	1ARZ	1ARZ	Esherichia coli K12	eco:b0031	P04036	E38	NAD	100
b0116	lpdA	P0A9P0	K00382	AKGDH;GLYCL;PDH	4JDR	1LVL	Psuedomonas putida	ppu:PP_4404	P09063	E202	NAD		Gene id for this ortholog is lpdV
b0173	dxr	P45568	K00099	DXPRIi	3ANL	3ANL	Esherichia coli K12	eco:b0173	P45568	T10;N38;K37	NADPH	100	Binding through peptide backbone
b0356	frmA	P25437	K00121	ALCD19;FALDH2	None	3UKO	Arabidopsis thaliana	ath:AT5G43940	Q96533	D226	NAD	59.1
b0386	proC	P0A9L8	K00286	P5CR	None	3TRI	Coxiella burnetii (strain RSA 493 / Nine Mile phase I)	cbu:CBU_2090	Q83A21	N36;R37;S38;K41	NADPH	0.36
b0425	panE	P0A9J4	K00077		1YJQ	1YJQ	Esherichia coli K12	eco:b0425	P0A9J4	R31	NADPH	100	NADPH
b0529	folD	P24186	K01491	MTHFD	1B0A	6V6Y	Thermus thermophilus	ttj:TTHA1120	Q5SJ94	R163;S187;K188	NADP	46.7
b0888	trxB	P0A9P4	K00384	TRDR	1TDF	1TDF	Esherichia coli K12	eco:b0888	P0A9P4	R177;R178;R182	NADPH	100	NADPH
b1093	fabG	P0AEK2	K00059	3OAR100;3OAR120;3OAR121;3OAR140;3OAR141;3OAR160;3OAR161;3OAR180;3OAR181;3OAR40;3OAR60;3OAR80;OGMEACPR;OPMEACPR	1Q7B	1Q7B	Esherichia coli K12	eco:b1093	P0AEK2	S14;R15;T37	NADPH	100
b1210	hemA	P0A6X1	K02492	GLUTRR	None	5YJL	Arabidopsis thaliana	ath:AT1G58290	P42804	N309;R310;S311;R314	NADPH	0.3	NADP bound
b1288	fabI	P0AEK4	K00208	EAR100x;EAR100y;EAR120x;EAR120y;EAR121x;EAR121y;EAR140x;EAR140y;EAR141x;EAR141y;EAR160x;EAR160y;EAR161x;EAR161y;EAR180x;EAR180y;EAR181x;EAR181y;EAR40x;EAR40y;EAR60x;EAR60y;EGMEACPR;EAR80x;EAR80y;EPMEACPR	1D8A	1D8A	Esherichia coli K12	eco:b1288	P0AEK4	Unclear	NAD	100
b1478	adhP	P39451	K13953	ALCD2x	4GKV	4GKV	Esherichia coli K12	eco:b1478	P39451	D193	NAD	100
b1479	maeA	P26616	K00027	ME1	6AGS	5CEE	Aster yellows witches'-broom phytoplasma (strain AYWB)	ayw:AYWB_051	Q2NK75	D215	NAD	22	sfcA; K00027 orthogroup
b1539	ydfG	P39831	K16066	ATHRDHr;DSERDHr;LSERDHr	3ASV	3ASV	Esherichia coli K12	eco:b1539	P39831	R32;R33	NADPH	100
b1692	ydiB	P0A6D5	K05887	QUINDH	1VI2	1VI2	Esherichia coli K12	eco:b1692	P0A6D5	Unclear	NAD	100	Looks to accept both NAD or NADP; a lot of selenomethione molecules near NAD
b1746	astD	P76217	K06447	SGSAD	None	3JU8	Pseudomonas aeruginosa (ATCC 15692)	pae:PA0898	O50174	E173	NAD	61	Two confromations in crystal structure; potentially stabilizs H bonds with 2'OH hydroxyl
b1761	gdhA	P00370	K00262	GLUDy	4FCC,4BHT,3SBO,4FHN	5IJZ	Corynebacterium glutamicum ATCC 13032	cgb:cg2280	P31026	K136;R290;S265	NADP	57	Paper cited with e coli + structural modeling/ligand docking
b1779	gapA	P0A9B2	K00134	GAPD	1GAD	1GAD	Esherichia coli K12	eco:b1779	P0A9B2	D34	NAD	100
b1852	zwf	P0AC53	K00036	G6PDH2r	None	;6E07	Homo sapiens	hsa:2539	P11413	Unclear	NADP	35	NADP bound is structural near C-terminus; N terminal NADP doesn't appear to be bound
b2020	hisD	P06988	K00013	HISTD	1KAE,1K75,1KAH,1KA	1KAE	Esherichia coli K12	eco:b2020	P06988	D59	NAD	100	NAD in close proximity to Asp59, but not directly interacting via crystal structure
b2028	ugd	P76373	K00012	UDPGD	None	3PLR	Klebsiella pneumoniae	eco:b2028	A0A0J9WZA6	D29	NAD	83	Clear association between NAD ribose and aspartate
b2029	gnd	P00350	K00033	GND	2ZYD,3FWN,2ZYA	2IYP	Lactococcus lactis	llm:llmg_0586	P96789	R34;T35;K38	NADP	67.8	NADP
b2040	rfbD	P37760	K00067	TDPDRR	None	1KC1	Salmonella enterica subsp. enterica serovar Typhimurium	stm:STM2096	P26392	D30	NAD	84.9	1KC1 (NADPH); 1N2S (NADH); phosphate is completely exposed and not selective; D30 gets occluded
b2052	fcl	P32055	K02377	GOFUCR	1E6U	1E6U	Esherichia coli K12	eco:b2052	P32055	R36	NADPH	100
b2320	pdxB	P05459	K03473	PERD	None	3OET	Salmonella enterica subsp. enterica serovar Typhimurium str. LT2	stm:STM2370	P60802	D146	NAD	88.7	NAD
b2508	guaB	P0ADG7	K00088	IMPD	None	4ZQM	Mycobacterium tuberculosis H37Rv	mtu:Rv3411c	P9WKI7	Unclear	NAD	49.8	No apparent specificity for NAD based on structural features; hydrophobic amino acids (Valine, Leucine) appear in close proximity to ribose hydroxyl groups
b2913	serA	P0A9T0	K00058	PGCD	1YBA	1YBA	Esherichia coli K12	eco:b2913	P0A9T0	D181	NAD	100
b3236	mdh	P61889	K00024	MDH	3HHP,5KKA,2CMD,1EMD,1IB6,2PWZ,5Z3W,1IE3	1EMD	Esherichia coli K12	eco:b3236	P61889	D34	NAD	100	NAD
b3368	cysG	P0AEA8	K02302	SHCHD2	None	1PJS	Salmonella enterica subsp. enterica serovar Typhimurium	sty:STY4319	P25924	Unclear	NAD	90.4	Multifunctional enzyme
b3433	asd	P0A9Q9	K00133	ASAD	1T4B,1T4D,1BRM,1GL3	5BNT	Pseudomonas aeruginosa (strain ATCC 15692)	pae:PA3117	Q51344	R10;T36;S38	NADP	68.6
b3500	gor	P06715	K00383	GTHOr	1GET	1GET	Esherichia coli K12	eco:b3500	P06715	R198;K199;R204	NADP	100
b3553	ghrB	P37666	K00090	2DGULRGx;2DGULRGy;2DGULRx;2DGULRy;DKGLCNR2x;DKGLCNR2y	None	6BII	Pyrococcus yayanosii CH1	pya:PYCH_09300	F8AEA4	R181;S182;K184	NADP	43	NADP
b3608	gpsA	P0A6S7	K00057	G3PD2	None	1Z82	Thermotoga maritima MSB8	trq:TRQ2_0543	A0A0F6AK91	R31;R32;Y47	NADPH	38.4	NADPH
b3616	tdh	P07913	K00060	THRD	None	2EJV	Thermotoga maritima MSB8	ttj:TTHA0569	Q5SKS4	D196	NAD	42.4	NAD
b3774	ilvC	P05793	K00053	KARA1;KARA2	3ULK	3ULK	Esherichia coli K12	eco:b3774	P05793	R68;R76;S78	NADPH	100	NADPH
b3787	wecC	P27829	K02472	UACMAMO	None	3OJL	Staphylococcus aureus	sas:SAS0138	P95708	D30	NAD	39.6	NAD
b3958	argC	P11446	K00145	AGPR	None	2I3G	Mycobacterium tuberculosis	mtu:Rv1652	P9WPZ9	S18;T49;S50	NADPH	35	NADP
b4266	idnO	P0A9P9	K00046	5DGLCNR	None	5U9P	Burkholderia cenocepacia	bcj:BCAL3386	B4EEX4	R22;R44	NADPH	55.3	NADP
b0073	leuB	P30125	K00052	IPMD	1CM7	4XXV	Burkholderia thailandensis	bte:BTH_II0674	Q2T7H6	D284	NAD	50.5
b0104	guaC	P60560	K00364	GMPR	None	2C6Q	Homo sapiens	hsa:51292	Q9P2T1	Y285;R286;S26;R27	NADP	68.7
b0312	betB	P17445	K00130	BETALDHx;BETALDHy	None	6WSB	Burkholderia pseudomallei 1710b	bpm:BURPS1710b_A0376	Q3JLL8	E179;K176	NAD	71
b0517	allD	P77555	K00073	URDGLYCD	4H8A	4H8A	Esherichia coli K12	eco:b0517	P77555	D174	NADH	100	Nitrogen source dependent
b1014	putA	P09546	K13821	P5CD	3E2Q,4JNZ,3E2R,4JNY,2GPE,4O8A,3E2S,2FZN,1TJ1,1TIW,1TJ2	5KF6	Sinorhizobium meliloti (strain SM11)	smx:SM11_chr0102	F7X6I3	K730;E733	NAD	56.5	Weakly selective
b1136	icd	P08200	K00031	ICDHyr	1PB1,1PB3,4AJS,4AJA,1P8F,4AJB,4AJ3,1AI2,1AI3,1ISO,4BNP	4AJ3	Esherichia coli K12	eco:b1136	P08200	Y345;Y391	NADP	100	Potentially K344; R292
b1387	paaZ	P77455	K02618	OXCOAHDH	6JQL,6JQN,6JQO,6JQM	6JQM	Esherichia coli K12	eco:b1387	P77455	R20;T184	NADPH	100
b1415	aldA	P25553	K07248	GCALDD;LCADi	2IMP,2HG2,2OPX,2ILU	2IMP	Esherichia coli K12	eco:b1415	P25553	K176;E179	NADH	100	1 H bond with Glutamate
b1444	patD	P77674	K00137	ABUTD	1WND,1WNB	1WNB	Esherichia coli K12	eco:b1444	P77674	K172;E175	NADH	100	1 H bond with Glutamate
b1800	dmlA	P76251	K07246	MALDDH	None	3FMX	Pseudomonas putida	psyr:N018_15330	Q51945	D289	NADH	75.9	Potential assistance of R230
b2284	nuoF	P31979	K00335	NADH16pp;NADH17pp;NADH18pp	None	3IAM	Thermus thermophilus HB8	ttj:TTHA0089	Q56222	E185	NADH	44.7
b2600	tyrA	P07023	K14187	PPND	None	2PV7	Haemophilus influenzae	hin:HI1290	P43902	D131	NADH	57	Potential assistance of R132
b2794	queF	Q46920	K06879	CDGR	None	3UXJ	Vibrio cholerae serotype O1	vch:VC0902	Q9KTK0	Unclear	Unkown		structure is problematic; the ligand that is represented doesn't match NADP
b2799	fucO	P0A9S1	K00048	LCARS	5BR4,1RRM,2BL4,2BI4	2BL4	Esherichia coli K12	eco:b2799	P0A9S1	D38	NAD	100
b3575	yiaK	P37672	K08092	DOGULNR	1NXU,1S20	1S20	Esherichia coli K12	eco:b3575	P37672	E306	NAD	100
b3924	fpr	P28861	K00528	FLDR2	1FDR,2XNJ	2XNJ	Esherichia coli K12	eco:b3924	P28861	S173;R174;R184	NADP	100
b3941	metF	P0AEZ1	K00297	MTHFR2	3FST,3FSU,1ZP3,1ZP4,1ZPT,2FMN,1ZRQ,2FMO,1B5T,6PEY	1ZP4	Esherichia coli K12	eco:b3941	P0AEZ1	T59	NADH	100	L277 could exclused phosphate on 2' hydroxyl from NADP
b3972	murB	P08373	K00075	UAPGR	1UXY,2MBR,1MBB,2Q85,1MBT	4JAY	Pseudomonas aeruginosa PAO1	pae:PA2977	Q9HZM7	Y196;K272	NADP	42.2
b4323	uxuB	P39160	K00040	MANAO	None	4IM7	Escherichia coli O6:H1	ecd:ECDH10B_1673	A0A0H2V7F2	N58	NADH	56.2	Mostly through backbone interactions, no room for phosphate
